# RNA folding drives species-dependent host mRNA partitioning in Ebola virus condensates

**DOI:** 10.1101/2025.09.13.676059

**Authors:** Jingru Fang, Dylan C. Lam, Clarence K. Mah, Reika Watanabe, Hailey M. Tanner, Troy Comi, Yuan Cai, Cheng-Yi Chen, Aartjan J. W. te Velthuis, Clifford P. Brangwynne, Gene W. Yeo, Erica Ollmann Saphire

## Abstract

RNA viruses form membraneless condensates in host cells to drive replication, but whether these compartments regulate host RNAs remains unclear. Using MERFISH-based subcellular transcriptomics, we quantified cellular mRNA recruitment into Ebola virus condensates under basal and IFN-stimulated states. We find in the basal state, cellular RNAs with minimally folded coding regions are selectively recruited. Under IFN-stimulation, however, interferon-stimulated genes (ISGs) with structured 3′UTRs concentrate in viral condensates. We find both RNA structural features are conserved in the viral genome and support its retention in condensates. In parallel, for cellular mRNAs, we find partitioning into condensates prolongs RNA half-life and amplifies, rather than dampening, ISG expression. Fruit bats, which do not experience severe disease from RNA viruses, instead have ISGs with reduced 3′UTR folding, and may evade condensate-sequestration, enabling balanced antiviral responses. This selective stabilization links condensate function to RNA regulation as a molecular determinant of viral-host co-evolution and disease pathogenesis.

**In Brief:** Viral condensates are increasingly recognized as hubs for viral replication, but how they interact with host RNAs is poorly understood. This study reveals that Ebola virus condensates selectively recruit and stabilize host mRNAs, reshaping antiviral gene expression in ways that differ between humans and bats.
