## Supplementary material for "RNA folding drives species-dependent host mRNA partitioning in Ebola virus condensates": Table S2

### Sheet: huODC1mRNA
Name	Sequence (5'-3')
hsODC1_27p01	CAGGAAAGCCACCGCCAATATCAAGCAGATTTTCATCATCAT
hsODC1_27p02	TCTTCGTCATCAGAGCCCGTCTGTTCCTTTTTCATCATCAT
hsODC1_27p03	ATCACATGTTGGTCCCCATATGCTGGATGATTTCATCATCAT
hsODC1_27p04	ACAGCGCTCAACAATCCGATCGAGGCCTTTCATCATCAT
hsODC1_27p05	CAAAAGGAGCCTGCTGGTTCTGAGCGTGGTTTCATCATCAT
hsODC1_27p06	ATCGATATTTAGCTCTTTCGCCCGTTCCAATTTCATCATCAT
hsODC1_27p07	CTGCACGAAGGTCTCAGGATCGGTACAGCCTTTCATCATCAT
hsODC1_27p08	CAAAAACACAGCGGGCATCAGAGATTGCTTTCATCATCAT
hsODC1_27p09	ACATGCTGAAACCAACCTCAGCCCCCATGTTTTCATCATCAT
hsODC1_27p10	GGGTTGATTACGCCGGTGATCTCTTCAAATTTTCATCATCAT
hsODC1_27p11	GAGTCTGACGGAAAGTATTTGTCCAACGCTTTTCATCATCAT
hsODC1_27p12	CTGCCGGGCTCAGCTATGATTCTCACTCCATTTCATCATCAT
hsODC1_27p13	CTGCAAGCGTGAAAGCTGATGCAACATAGTTTCATCATCAT
hsODC1_27p14	GCAGAAGGGGCTTTACATGTGCGTGGTCATTTTCATCATCAT

### Sheet: hsIFIT3 mRNA
Name	Sequence (5'-3')
hsIFIT3_27p01	GAAGGATTTTCTCCAGGGAATTCTTGGTGATTTCATCATCAT
hsIFIT3_27p02	CTGGTTACACACTCTATCTTCTAGATCCCTTTTCATCATCAT
hsIFIT3_27p03	CCATCTAGGTGTTTTATGTAGGCCAACAAGTTTCATCATCAT
hsIFIT3_27p04	TTCTGGGTTGTTGGGCTTTTCTTCCAGAGCTTTCATCATCAT
hsIFIT3_27p05	TTCAGGCCCAAGAGAACCTTGACGTATTGGTTTCATCATCAT
hsIFIT3_27p06	CTTCAACAAACTGCTCTCCTTCAGCTTCTTTTTCATCATCAT
hsIFIT3_27p07	GTTTGGCAAGGAGACTTTTCCAAGGCTTTCATCATCAT
hsIFIT3_27p08	CAATAGCTTTGTCTAGGTCACCTTTTCTTCTTTCATCATCAT
hsIFIT3_27p09	AGCCATTGTTTGGTGTGGATTCCAACACCCTTTCATCATCAT
hsIFIT3_27p10	GTCTTACTTTTGCCTTGTAGCAGCACTTTCATCATCAT
hsIFIT3_27p11	CACTAGCTTCAGATTCTCCTGTATTCTGCATTTCATCATCAT
hsIFIT3_27p12	CAGCAGTGTCTTCAGACTTCCCATTATATTTTTCATCATCAT
hsIFIT3_27p13	TCACTACCATCCTCAAGCTCAGATGCTTTCATCATCAT
hsIFIT3_27p14	GGAGCTCTCTGGGACTGGAGCTGACTGTTTCATCATCAT

### Sheet: EBOV_vRNA
Name	Sequence (5'-3')
EBOV_tr_25p	tatatttagcctctctccctgcgtgTTTCCAATAATA

### Sheet: mScarlet_CDS_Ori
Name	Sequence (5'-3')
mScar_ori_27p01	CTTGATCACTGCCTCGCCCTTGCTCTTTCATCATCAT
mScar_ori_27p02	ATCTCGAACTCGTGGCCGTTCATGGAGCCCTTTCATCATCAT
mScar_ori_27p03	ATGAACTGAGGGGACAGGATGTCCCAGGAGTTTCATCATCAT
mScar_ori_27p04	GGAAGGACTGCTTATAGTAGTCGGGGATGTTTTCATCATCAT
mScar_ori_27p05	CCGTCCTCGAAGTTCATCACGCGCTTTTCATCATCAT
mScar_ori_27p06	GCTTCACCTTGTAGATCAGGGTGCCGTCCTTTTCATCATCAT
mScar_ori_27p07	CTTCTTCTGCATTACGGGGCCGTCATTTCATCATCAT
mScar_ori_27p08	CGCAGGGCCATCTTAATGTCGCCCTTCATTTCATCATCAT
mScar_ori_27p09	AGGTGGTCTTGAAGTCCGCCAGGTATTTCATCATCAT
mScar_ori_27p10	AGGTGATGTCCAACTTGCGGTCGACGTTTCATCATCAT
mScar_ori_27p11	GGAGCGTTCGTACTGTTCCACCACGGTGTATTTCATCATCAT
mScar_ori_27p12	ACTTGTACAGCTCGTCCATGCCGCCTTTCATCATCAT

### Sheet: mScarlet_CDS_Mod1
Name	Sequence (5'-3')
mScar_Mod1_27p01	CTTGATCACGGCCTCTCCTTTTGACACCATTTTCATCATCAT
mScar_Mod1_27p02	ATTGATCCTTCCATATGCACTTTGAAGCGCTTTCATCATCAT
mScar_Mod1_27p03	CCTCAATCTCAAACTCATGGCCATTTTTCATCATCAT
mScar_Mod1_27p04	TTTAGTTACCTTCAGTTTTGCGGTCTGGGTTTCATCATCAT
mScar_Mod1_27p05	TGAAGGCTCTAGAGCCATACATGAATTTCATCATCAT
mScar_Mod1_27p06	TTGTAATAGTCTGGGATGTCGGCAGGGTTTCATCATCAT
mScar_Mod1_27p07	CTCTCCCATTTAAACCCCTCAGGAAATGACTTTCATCATCAT
mScar_Mod1_27p08	GGTTCCCCGGAGCTTGACCTTGTAGTTTCATCATCAT
mScar_Mod1_27p09	ATCACAGGCCCATCGGGTGGGAAGTTTTCATCATCAT
mScar_Mod1_27p10	AGGCCTCCCAACCCATTGTTTTTCATCATCAT
mScar_Mod1_27p11	GCCCTTGAGAACCCCATCTTTTTCATCATCAT
mScar_Mod1_27p12	CAGTTTCCGGTCCACATTATATGCTTTCATCATCAT

### Sheet: mScarlet_CDS_Mod2
Name	Sequence (5'-3')
mScar_Mod2_27p01	GGCCATTCATCGATCCTTCCATATGCACTTTCATCATCAT
mScar_Mod2_27p02	AAGGTCTTCCTTCGCCTTCTCCTTCAATTTCATCATCAT
mScar_Mod2_27p03	GGCAATGGCCCTCCTTTAGTTACTTTCAGTTTCATCATCAT
mScar_Mod2_27p04	CTTGGTGAAGGCTCTAGAGCCATACATGAATTTCATCATCAT
mScar_Mod2_27p05	TTGTAATAGTCTGGGATGTCGGCAGGGTTTCATCATCAT
mScar_Mod2_27p06	CATCACTCTTTCCCATTTAAACCCCTCAGGTTTCATCATCAT
mScar_Mod2_27p07	GAGTTTGACTTTATAGATCAGTGTGCCTTTCATCATCAT
mScar_Mod2_27p08	CCCATAGTTTTTTTTTGCATCACAGGTCCTTTCATCATCAT
mScar_Mod2_27p09	TTGATGTCGCCCTTGAGAACCCCATCTTTCATCATCAT
mScar_Mod2_27p10	TGAAATCGGCCAGATACCTACCCCCATCTTTCATCATCAT
mScar_Mod2_27p11	CAGTTTCCGGTCCACATTATATGCGCCTTTCATCATCAT
mScar_Mod2_27p12	CCACAGTATAATCTTCATTATGGCTCGTTTCATCATCAT
