## Supplementary material for "RNA folding drives species-dependent host mRNA partitioning in Ebola virus condensates": Table S3

### Sheet: Sheet1
Target gene	orientation	sequence
bat RIGI	For	AGGAATGACCCTCCCAGCACA
bat RIGI	Rev	TGCTCTTCCTCTGCCTCTGGT
RIGI	For	TGTGCTCCTACAGGTTGTGGA
RIGI	Rev	CACTGGGATCTGATTCGCAAAA
ODC1	For	TTTACTGCCAAGGACATTCTGG
ODC1	Rev	GGAGAGCTTTTAACCACCTCAG
IARS	For	CTCCACTTTCCAACTTCGAGTC
IARS	Rev	AGCAAGGTTACTAGGTAGAGTCC
EIF2AK2	For	TGGAAAGCGAACAAGGAGTAAG
EIF2AK2	Rev	CCAAAGCGTAGAGGTCCACTT
MOV10	For	GGATTTGAACCGCAAAGAGGT
MOV10	Rev	AGGGCAACTCCTGGTCTTCAT
SAT1	For	ACCCGTGGATTGGCAAGTTAT
SAT1	Rev	TGCAACCTGGCTTAGATTCTTC
CCDC92	For	GAGTTACGATGAAGGTCCTCTGG
CCDC92	Rev	TGTCTGTTCCGAACTTTTGACTG
OASL	For	CTGATGCAGGAACTGTATAGCAC
OASL	Rev	CACAGCGTCTAGCACCTCTT
BCL7A	For	GGTGACCGTTGGTGACACAT
BCL7A	Rev	CACTTCTCGTCCTTGCCTTTTT
MEX3A	For	TGGAGAACTAGGATGTTTCGGG
MEX3A	Rev	GAGGCAGAGTTGATCGAGAGC
IFIT3	For	AAAAGCCCAACAACCCAGAAT
IFIT4	Rev	CGTATTGGTTATCAGGACTCAGC
OASL	For	CTGATGCAGGAACTGTATAGCAC
OASL	Rev	CACAGCGTCTAGCACCTCTT
