## Supplementary material for "RNA folding drives species-dependent host mRNA partitioning in Ebola virus condensates": Table S4

### Sheet: mScarletCDS_reporters_Fig.2F
Common 5'UTR	sequence
human ODC1 5'UTR	gtcagtccctcctgtagccgccgccgccgccgcccgccgcccctctgccagcagctccggcgccacctcgggccggcgtctccggcgggcgggagccaggcgctgacgggcgcggcgggggcggccgagcgctcctgcggctgcgactcaggctccggcgtctgcgcttccccatggggctggcctgcggcgcctgggcgctctgagattgtcactgctgttccaagggcacacgcagagggatttggaattcctggagagttgcctttgtgagaagctggaaatatttctttcaattccatctcttagttttccataggaacatcaagaaatc
Common 3'UTR	sequence
human ODC1 5'UTR	atagcactctggtagctgttaactgcaagtttagcttgaattaagggatttggggggaccatgtaacttaattactgctagttttgaaatgtctttgtaagagtagggtcgccatgatgcagccatatggaagactaggatatgggtcacacttatctgtgttcctatggaaactatttgaatatttgttttatatggatttttattcactcttcagacacgctactcaagagtgcccctcagctgctgaacaagcatttgtagcttgtacaatggcagaatgggccaaaagcttagtgttgtgacctgtttttaaaataaagtatcttgaaataattaggcattgggacgtttttatggtgtgttcattccagacagttcacgaatcccgtatagctc…
mScarlet CDS variants, synthetic	sequences
mScar_Ori (most folded, original codons)	ATGGTGAGCAAGGGCGAGGCAGTGATCAAGGAGTTCATGCGGTTCAAGGTGCACATGGAGGGCTCCATGAACGGCCACGAGTTCGAGATCGAGGGCGAGGGCGAGGGCCGCCCCTACGAGGGCACCCAGACCGCCAAGCTGAAGGTGACCAAGGGTGGCCCCCTGCCCTTCTCCTGGGACATCCTGTCCCCTCAGTTCATGTACGGCTCCAGGGCCTTCACCAAGCACCCCGCCGACATCCCCGACTACTATAAGCAGTCCTTCCCCGAGGGCTTCAAGTGGGAGCGCGTGATGAACTTCGAGGACGGCGGCGCCGTGACCGTGACCCAGGACACCTCCCTGGAGGACGGCACCCTGATCTACAAGGTGAAGCTCCGCGGCACCAACTTCCCTCCTGAC…
mScar_Mod1 (less folded, synthetic, more AT-rich codons)	ATGGTGTCAAAAGGAGAGGCCGTGATCAAGGAATTTATGCGCTTCAAAGTGCATATGGAAGGATCAATGAATGGCCATGAGTTTGAGATTGAGGGAGAAGGCGAGGGAAGACCCTACGAGGGCACCCAGACCGCAAAACTGAAGGTAACTAAAGGTGGGCCATTGCCTTTTTCATGGGACATCCTGTCTCCACAGTTCATGTATGGCTCTAGAGCCTTCACCAAGCACCCTGCCGACATCCCAGACTATTACAAACAGTCATTTCCTGAGGGGTTTAAATGGGAGAGAGTGATGAACTTCGAGGACGGTGGCGCTGTCACAGTGACACAGGATACCTCCCTGGAAGATGGCACTCTGATCTACAAGGTCAAGCTCCGGGGAACCAACTTCCCACCCGAT…
mScar_Mod2 (least folded, synthetic, more AT-rich codons)	ATGGTGAGCAAAGGAGAAGCTGTGATCAAGGAATTTATGAGATTTAAAGTGCATATGGAAGGATCGATGAATGGCCATGAGTTTGAAATTGAAGGAGAAGGCGAAGGAAGACCTTATGAAGGCACCCAAACAGCAAAACTGAAAGTAACTAAAGGAGGGCCATTGCCTTTTTCATGGGACATCCTGTCTCCACAGTTCATGTATGGCTCTAGAGCCTTCACCAAGCACCCTGCCGACATCCCAGACTATTACAAACAGTCATTTCCTGAGGGGTTTAAATGGGAAAGAGTGATGAATTTTGAAGATGGTGGCGCTGTGACAGTGACACAGGATACCTCCCTGGAAGATGGCACACTGATCTATAAAGTCAAACTCAGAGGAACCAATTTTCCACCTGAT…

### Sheet: mScarlet3UTR_reporters_Fig.4F
Common ISRE promoter	sequence
huISG15 ISRE	AGTCCATGTGATGACAGCTTTAGTGCATCCTGTGAAGGATCTGGAATGCGCGATATTTAGGTGTTTCCAGGGTGTTGGGTGGGGGTGGGGATGCCGTCCGCTGTCCGGAGTCCCCGCCACTTTTGCTTTTCCCTGTCTTTCGGTCATTCGGTTTTGTTTCTTCCGCTCACTCTGGGGCATGCCTCGGGAAAGGGAAACCGAAACTGAAGCCAAATTTGGCCACCAGCGCAGGCTCGGCGGCACGCCCCCTGACGTGTGTGCCTCAGGCTTATAATAGGGCCGGTGCTGCCTGCCGAAGCC
Common 5'UTR	sequence
huOASL 5'UTR	AGATTGACTAGACGGCCAGCCTGTTAAGGTGGCCCCAGATATTCCAGCCTCAGCCCAGAGTCCTCCTGTGCCCCTACTGCAGCAAGGGTGTCTCCAAGAAGGGGGACCTGGAGTCAGCCCGTCACACCTGGTTTCCTCTCTGCTAGGGTCCCTCCTCCCACAGAGCACTGGAGGGCAGCTGAGGAGGAGCTACCTTAAAAAAGGAGGTGTGTGCCAGGGAGCTGGGTAGGAGCCTGGCTATATATCTGCCCAGCAGCGGTACTCTCGGGACAGAG
Common CDS	sequence
synthetic mScarlet_Mod1	ATGGTGTCAAAAGGAGAGGCCGTGATCAAGGAATTTATGCGCTTCAAAGTGCATATGGAAGGATCAATGAATGGCCATGAGTTTGAGATTGAGGGAGAAGGCGAGGGAAGACCCTACGAGGGCACCCAGACCGCAAAACTGAAGGTAACTAAAGGTGGGCCATTGCCTTTTTCATGGGACATCCTGTCTCCACAGTTCATGTATGGCTCTAGAGCCTTCACCAAGCACCCTGCCGACATCCCAGACTATTACAAACAGTCATTTCCTGAGGGGTTTAAATGGGAGAGAGTGATGAACTTCGAGGACGGTGGCGCTGTCACAGTGACACAGGATACCTCCCTGGAAGATGGCACTCTGATCTACAAGGTCAAGCTCCGGGGAACCAACTTCCCACCCGAT…
3'UTR from human or fruit bat ISGs	sequence
human SAMHD1 3'UTR (most folded)	ATGTCTGTAGTCAGTTGTTTACAAACTCCCTCTCCTGCACAATTCATTTAGAGGCTTCAATCATAGAATTCTGCAAATTAATGACAACTCATGCTTTAATTTTGTATTTTGAATGTACACGCATGCTGAAGCTAAGTAACTTTTAATCAAAGAAATAAGATGGTATTAGGCAAATCTTACTATACTATGAAAAGCATTACCTTGCCTATTTTTAATATTATTAAAGCCTTTCTCCTTCAGTAGTCTATTTTCTTAGAATAACAACTCTTTTATCTATTCTGAACTCTATTTTTTTTCTTTTTTAAGAGACAAGGTTTTGCTCTGTTGCCCAGCTTGGACTCGAACTTTCCTGGGCTCGAGCGACCCTCCTGCCTCGGCCCCCCAAGTGGCTGGGACTAA…
human IFIT1 3'UTR (less folded)	GCACCCAGATATCAGCCACTTTCACATTTCATTTCATTTTATGCTAACATTTACTAATCATCTTTTCTGCTTACTGTTTTCAGAAACATTATAATTCACTGTAATGATGTAATTCTTGAATAATAAATCTGACAAAATATTAGTTGTGTTCAACAATTAGTGAAACAGAATGTGTGTATGCATGTAAGAAAGAGAAATCATTTGTATGAGTGCTATGTAGTAGAGAAAAAATGTTAGTTAACTTTGTAGGAAATAAAACATTGGACTTACACTAAATGTTTAATTCATTCATTTTATTGTGAAATAAAAATAAAATCCTTAGCTCCTCCACCAACTGAACAGACCCTCTGGCCAAGGAGACCCCAGAAACCTTAAAAACTAAGTTTCCCAACCATGACA…
human IFI6 3'UTR (least folded)	CCAGCAGCTCCCAGAACCTCTTCTTCCTTCTTGGCCTAACTCTTCCAGTTAGGATCTAGAACTTTGCCTTTTTTTTTTTTTTTTTTTTTTTGAGATGGGTTCTCACTATATTGTCCAGGCTAGAGTGCAGTGGCTATTCACAGATGCGAACATAGTACACTGCAGCCTCCAACTCCTAGCCTCAAGTGATCCTCCTGTCTCAACCTCCCAAGTAGGATTACAAGCATGCGCCGACGATGCCCAGAATCCAGAACTTTGTCTATCACTCTCCCCAACAACCTAGATGTGAAAACAGAATAAACTTCACCCAGAAAA
bat SAMHD1 3'UTR (most folded)	ATGTCTGCAATCATTTGTTTACAATCTCTCTTCTCCCCAACACAATCAATTAATTGAGGGAATTTGATCATATAGTTCTACAAATTCAGTAACAACTAACGCTTTTTATTTTATATTTTGAATTACACAAATGCTGAAGCTAAGCAACTTTTATTCAAAGGGAAAAAAAGGTGTTTGTTAGGCAGATCTTACTATATACATGCTATGAAAAGCATTACTTTGCCTATTTTTAATATTAAAGCCTTTCTCTTTTAGTAGTCTATTTTCATAGAATAGTTCTTTTATATACTCTGAATTTTTATAACATGATTGTTTTTAAAAAGAAAACTTGAAATGAGACAAGGGTGCACATCGGAATTTGAAGTTGGGATTGTCATGTACAGCCATGGTTAAAAATAA…
bat IFIT1 3'UTR (less folded)	GGAACACTTTCACAGTTCATTTGATTTTAGGTTAACATGTATAAATGATTTTTTTGCTACTGCTTTCGGAAACATATATTGTAATTCGCTGTGATGATGTAATTTTTGAACAATTACTCAAACCTGATAATATATTAGTCGTATTCAGAAAATAGTGAAGTAGAATAGATACGTCTCTCTGTGTGAGGGGGAGGAAGAGAGAAAACATTTCTCTGTGAATGTTATATAGTAGAATGAACAGTTTGTTAAGTAGATTTGTAGCAAATAAAATACTGCATTTACATAAAATAAACTGTCCAATTCATT
bat IFI6 3'UTR (least folded)	TCAGCAGCTCCCAGGAACTGACTCCTCTTTTTCCTTGCTCCCCTTCTTCCCATTAAAGTCTAGAGCTTTCTCTGTTACTCTCCTTGAACACACACAAAAAACAATAAACTTCTCTCAGAAAATG
